# Inhibition of muscarinic receptor signaling protects human enteric inhibitory neurons against platin chemotherapy toxicity

**DOI:** 10.1101/2023.03.08.531806

**Authors:** Mikayla N Richter, Sina Farahvashi, Ryan M Samuel, Homa Majd, Angeline K Chemel, Jonathan T Ramirez, Alireza Majd, Megan D Scantlen, Nicholas Elder, Andrius Cesiulis, Kristle Garcia, Tanvi Joshi, Matthew G Keefe, Bardia Samiakalantari, Elena M Turkalj, Johnny Yu, Abolfazl Arab, Keyi Yin, Bruce Culbertson, Bianca Vora, Chenling Xiong, Michael G Kattah, Roshanak Irannejad, Deanna L Kroetz, Tomasz J Nowakowski, Hani Goodarzi, Faranak Fattahi

**Affiliations:** Department of Cellular and Molecular Pharmacology, University of California, San Francisco, San Francisco, California, USA; Eli and Edythe Broad Center of Regeneration Medicine and Stem Cell Research, University of California, San Francisco, California, USA; Department of Biochemistry and Biophysics, University of California, San Francisco, San Francisco, California, USA; Department of Anatomy, University of California, San Francisco, San Francisco, California, USA; Department of Psychiatry and Behavioral Sciences, University of California, San Francisco, California, USA; Department of Bioengineering and Therapeutic Sciences, University of California, San Francisco, San Francisco, California, USA; Department of Medicine, University of California, San Francisco, San Francisco, California, USA; Department of Neurological Surgery, University of California, San Francisco, San Francisco, California, USA; Department of Urology, University of California, San Francisco, San Francisco, California, USA; Program in Craniofacial Biology, University of California, San Francisco, California, USA

## Abstract

GI toxicity is a common dose-limiting adverse effect of platin chemotherapy treatment. Up to 50% of cancer survivors continue to experience symptoms of chronic constipation or diarrhea induced by their chemotherapy for many years after their treatment. This drug toxicity is largely attributed to damage to enteric neurons that innervate the GI tract and control GI motility. The mechanisms responsible for platin-induced enteric neurotoxicity and potential preventative strategies have remained unknown. Here, we use human pluripotent stem cell derived enteric neurons to establish a new model system capable of uncovering the mechanism of platin-induced enteric neuropathy. Utilizing this scalable system, we performed a high throughput screen and identified drug candidates and pathways involved in the disease. Our analyses revealed that excitotoxicity through muscarinic cholinergic signaling is a key driver of platin-induced enteric neuropathy. Using single nuclei transcriptomics and functional assays, we discovered that this disease mechanism leads to increased susceptibility of specific neuronal subtypes, including inhibitory nitrergic neurons, to platins. Histological assessment of the enteric nervous system in platin-treated patients confirmed the selective loss of nitrergic neurons. Finally, we demonstrated that pharmacological and genetic inhibition of muscarinic cholinergic signaling is sufficient to rescue enteric neurons from platin excitotoxicity *in vitro* and can prevent platin-induced constipation and degeneration of nitrergic neurons in mice. These studies define the mechanisms of platin-induced enteric neuropathy and serve as a framework for uncovering cell type-specific manifestations of cellular stress underlying numerous intractable peripheral neuropathies.
