## Supplementary material for "Inhibition of muscarinic receptor signaling protects human enteric inhibitory neurons against platin chemotherapy toxicity": Table S1

### Sheet: Sheet1
Characteristic	Oxaliplatin	No oxaliplatin
	(n = 46)	(n = 169)
Age, mean (SD)	54 (14)	58 (10)
Female (%)	28 (61%)	122 (72%)
Male (%)	18 (39%)	47 (28%)
Race/ethnicity
American Indian or Alaska Native (%)	1 (2%)	1 (0.6%)
Asian (%)	7 (15%)	10 (6%)
Black or African American (%)	1 (2%)	1 (0.6%)
White (%)	32 (70%)	153 (91%)
Other (%)	5 (11%)	4 (2%)
