## Supplementary material for "Inhibition of muscarinic receptor signaling protects human enteric inhibitory neurons against platin chemotherapy toxicity": Table S2

### Sheet: Sheet1
Characteristic	Carboplatin	No carboplatin
	(n = 438)	(n = 3649)
Age, mean (SD)	59 (12)	58 (11)
Female (%)	437 (100%)	3648 (100%)
Male (%)	1 (0.2%)	1 (0.03%)
Race/ethnicity
American Indian or Alaska Native (%)	3 (0.7%)	3 (0.08%)
Asian (%)	65 (15%)	195 (5%)
Black or African American (%)	11 (3%)	29 (0.8%)
Native Hawaiian or Other Pacific Islander (%)	4 (0.9%)	12 (0.3%)
White (%)	272 (62%)	2824 (77%)
Other (%)	87 (20%)	598 (16%)
