## Supplementary material for "Inhibition of muscarinic receptor signaling protects human enteric inhibitory neurons against platin chemotherapy toxicity": Table S3

### Sheet: Sheet1
	Matched Patients
Platin	On drug without constipation diagnosis (N)	On drug with constipation diagnosis (N)	Off drug without constipation diagnosis (N)	Off drug with constipation diagnosis (N)	Odds Ratio	Chi-Squared P value
oxaliplatin	19	27	119	50	3.36	0.0005062
carboplatin	224	214	3267	382	8.17	2.2 ´ 10-16
