## Supplementary material for "Inhibition of muscarinic receptor signaling protects human enteric inhibitory neurons against platin chemotherapy toxicity": Table S4

### Sheet: Sheet1
	enteric neurons			other peripheral neurons
	cisplatin	carboplatin	oxaliplatin	cisplatin	carboplatin	oxaliplatin
6CKINE/CCL21/EXODUS2	0.977987	0.987421	0.984277	1.01038	0.99308	1.05536
BCA1/CXCL13	1.63868	0.741764	1.25717	3.35961	3.55061	4.67869
CTACK/CCL27	1.03729	0.99322	1.14576	1.04196	1.08042	1.05944
EGF	1.08393	1.04267	1.02987	0.907822	0.89928	0.927637
ENA78/CXCL5	1.09424	1	0.950262	0.931937	0.86911	0.924084
EOTAXIN/CCL11	1.65558	1.05701	1.14489	0.917608	1.17275	1.22026
EOTAXIN2/CCL24/MPIF2	0.973822	0.926702	0.968586	1.02703	1.09189	1.09189
EOTAXIN3/CCL26	1.01351	0.939189	0.942568	1.01767	1.02473	1.0742
FASL	1.116	1.056	1.052	1.28112	1.17269	1.09639
FGF2/FGFB	1.20488	1.17561	1.23415	1.13968	1.19731	1.3973
FLT3L	1.02834	1.03239	0.874494	0.976994	1.143	1.42806
FRACTALKINE/CX3CL1	0.775	1.132	0.46	0.878692	1.04937	1.1857
GCSF	1.1133	1.19803	1.12249	1.06262	1.02419	0.983246
GMCSF	1.57339	1.55675	1.22603	0.92816	0.962124	1.00982
GROA	3.16036	1.36725	1.01513	0.556729	0.451514	0.897687
HGF	1.33591	0.972973	1.25869	1.05831	0.565709	0.738903
I309/CCL1	4	1.20725	2.74093	1.02667	1.07333	1.22667
IFNA2	1.04	0.943333	1.07	1.04141	1.3398	1.44409
IFNG	1.28086	1.08951	1.16049	1.08889	1.17424	1.57383
IL10	0.885748	0.725559	0.71967	0.915268	1.12736	1.24928
IL12P40	1.06667	0.945185	1.04741	0.924784	1.10952	1.13155
IL12P70	0.936441	0.889831	0.983051	0.928269	1.12971	1.38507
IL13	1.37542	1.30565	1.28571	0.814959	1.013	1.18372
IL15	0.909408	0.916376	0.947735	0.903189	1.12902	1.20543
IL16	1.13806	1.0709	1.08582	0.952055	0.993151	1.02055
IL17A/CTLA8	1.03953	1.00233	1.12558	0.919898	1.03976	1.17237
IL18	1.22611	1.00955	1.06051	0.93502	1.14016	1.20794
IL1A	1.33952	1.35072	1.13885	0.942985	0.9251	0.906457
IL1B	0.966361	0.874618	0.941896	0.878552	1.08721	1.25078
IL1RA	1.21017	1.09492	1.00339	0.803002	1.1022	1.12209
IL2	1.14908	1.09404	1.16743	0.913991	1.11194	1.2824
IL20	1.05155	1.02577	0.989691	0.92891	0.995261	0.957346
IL21	1.05853	1.08696	1.09699	1.02815	0.981788	1.00166
IL22	1.11413	1.08967	1.0788	0.834893	0.940944	0.948274
IL23	1.0117	1	1.04094	1.04469	1.06145	0.882682
IL28A/IFNL2	1.00329	0.973684	1.01645	0.931148	0.927869	0.908197
IL3	1.11481	1.15185	1.0037	0.855941	1.16274	1.24849
IL33/NFHEV(MATURE)	1.11538	1.07343	1.03147	0.943333	1.06667	1.01333
IL4	0.991266	0.978166	1.0917	0.803613	1.18845	1.1679
IL5	1.02143	1.07143	1.075	0.877061	1.17377	1.23992
IL6	2.26421	2.04849	1.09197	0.865247	0.953197	1.03073
IL7	1.19923	1.18008	1.22222	0.715028	1.07358	1.06358
IL8/CXCL8	3.93706	6.61048	1.34639	1.71192	2.07831	1.70113
IL9	1.17406	1.10239	1.06826	0.993694	0.99377	1.06943
IP10/CXCL10	1.58796	0.544503	0.663351	0.864041	0.956592	1.0348
LEPTIN	1.00676	1.05405	0.952703	1.41401	1.17834	1.16561
LIF	1.16527	1.2409	1.14286	1.06061	1.11616	0.977273
MCP1/CCL2	1.44425	1.20423	1.17134	1.02017	1.02322	1.01455
MCP2/CCL8	1.08929	1.00446	1.05804	0.947791	0.959839	1.08835
MCP3/CCL7	4.39706	1.84314	1.45098	0.853542	1.06856	1.35058
MCP4/CCL13	1.04955	1.06757	1.05856	1	1.07143	1.06696
MDC/CCL22	0.992366	0.812977	0.965649	0.908647	1.26911	1.36311
MIF	3.2523	3.75897	3.76915	1.74876	1.58486	1.72573
MIG/CXCL9	0.971963	0.981308	1.07009	1.09346	1.1028	1.1028
MIP1A/CCL3	2.02691	1.63677	1.24215	0.883545	1.04531	1.1832
MIP1B/CCL4	1.09934	1.08609	1.03642	0.969869	1.1107	1.19443
MIP1D/MIP5/CCL15	0.876494	0.898406	0.818725	0.923991	0.933492	0.947743
PAI1/SERPINE	1.21351	1.56094	0.64877	1.1252	1.36902	1.12928
PDGFAA	0.913485	1.15643	0.612175	0.947594	0.823871	0.615791
PDGFAB/BB	1.01575	1.0315	1.07087	0.975827	1.19507	1.27336
RANTES/CCL5	1.05532	0.851064	0.851064	0.97449	1.35201	1.55583
RESISTIN	1.00844	0.974684	0.911392	1.17578	1.12109	1.08203
SCD40L	1.0202	0.893939	0.979798	0.857646	1.2995	1.37007
SCF	0.881113	1.00675	0.863406	1.08629	1.2555	1.19289
SDF1A+B/CXCL12	0.461926	0.414097	0.521082	1.21585	1.16836	1.19981
SFAS/TNFRSF6	1.83856	3.58621	1.22257	2.29191	3.65751	1.93208
SICAM1	1.35331	1.46057	1.1041	1.20594	1.13544	1.06957
SVCAM1	0.807692	0.416754	0.547945	0.856557	0.835656	1.00902
TARC/CCL17	1.14504	1.06107	1.10687	0.931034	0.806897	0.97931
TGFA	4.2913	4.67851	3.80995	1.15244	1.57691	1.42843
TNFA	0.8	0.942169	0.698795	0.848823	1.12513	1.16536
TNFB/LYMPHOTOXINA(LTA)	1.12245	1	1.21429	0.826086	1.29967	1.50887
TPO	1.03906	1.12109	1.05859	1.12	1.088	1.152
TRAIL/TNFSF10	1.05028	1.04469	1.07821	1.08466	1.06878	1.06878
TSLP	1.06202	0.988372	1.03101	1.03584	0.953405	0.9319
VEGF	0.664693	0.826941	0.618001	1.04952	1.16447	1.23114
