## Supplementary material for "Inhibition of muscarinic receptor signaling protects human enteric inhibitory neurons against platin chemotherapy toxicity": Table S5

### Sheet: Sheet1
Target	Enrichment	Fisher p-value	False Discovery Rate
EBPL	4.78924	0.0361462	0.00111049
ROCK2	3.59229	0.0157685	0.0464907
ROCK1	3.43049	0.0361462	0.0640904
IRAK4	2.74503	0.0361462	0.132401
HRH3	2.48471	0.0390505	0.183898
DRD3	2.41415	0.0363333	0.209716
EBP	-3.25869	0.00366098	0.14278
EDNRB	-3.34337	0.0261971	0.120663
SCN3A	-3.94333	0.0494392	0.0273355
CYSLTR2	-4.59519	0.0402052	0.00220605
