## Supplementary material for "Inhibition of muscarinic receptor signaling protects human enteric inhibitory neurons against platin chemotherapy toxicity": Table S6

### Sheet: Sheet1
Target	Compound
GLRA1	mefloquine HCl
SLC6A2	mefloquine HCl
SLC6A3	mefloquine HCl
FFAR2	mitotane
SCN4A	mitotane
ABHD11	oxybutynin
CHRM1	oxybutynin
CHRM2	oxybutynin
CHRM3	oxybutynin
CHRM4	oxybutynin
CHRM5	oxybutynin
