## Supplementary material for "Inhibition of muscarinic receptor signaling protects human enteric inhibitory neurons against platin chemotherapy toxicity": Table S7

### Sheet: Sheet1
TRPMs	RYRs	CHRM3/5	PLCs	IP3Rs	PKCs
TRPM1	RYR1	CHRM3	PLCB1	ITPR1	PRKCA
TRPM3	RYR2	CHRM5	PLCB2	ITPR2	PRKCB
TRPM6	RYR3		PLCB3	ITPR3	PRKCG
TRPM7			PLCB4		PRKCD
TRPM2			PLCG1		PRKCE
TRPM4			PLCG2		PRKCH
TRPM5			PLCD1		PRKCQ
TRPM8			PLCD3		PRKCI
			PLCD4		PRKCZ
			PLCE1		PRKD1
			PLCH1		PRKD2
			PLCH2		PRKD3
			PLCZ1		PKN1
			PLCL1		PKN2
			PLCL2		PKN3
