## Supplementary material for "Inhibition of muscarinic receptor signaling protects human enteric inhibitory neurons against platin chemotherapy toxicity": Table S8

### Sheet: Sheet1
Dataset	nFeatures Greater Than	nFeatures Less Than	nCounts Less Than	Percent Mitochondrial Reads Less Than
Vehicle_1	1700	7400	N/A	5
Vehicle_2	1750	7400	N/A	5
OXL_1	1650	7700	N/A	5
OXL_2	1750	7600	N/A	5
OXL_OXY_1	1500	7400	N/A	5
OXL_OXY_2	2500	7100	N/A	5
Enteric Neuron Subset	N/A	4600	15000	N/A
