## Supplementary material for "Inhibition of muscarinic receptor signaling protects human enteric inhibitory neurons against platin chemotherapy toxicity": Table S9

### Sheet: Sheet1
Dataset	Principal Components	Clustering Resolution
Vehicle_1	21	0.1
Vehicle_2	21	0.1
OXL_1	20	0.1
OXL_2	21	0.1
OXL_OXY_1	20	0.1
OXL_OXY_2	22	0.1
Vehicle-Treated Cells	20	0.1
OXL-Treated Cells	20	0.1
OXL_OXY-Treated Cells	19	0.1
All Cells	30	0.1
Vehicle_1 Enteric Neurons	20	0.5
Vehicle_2 Enteric Neurons	23	0.5
OXL_1 Enteric Neurons	20	0.5
OXL_2 Enteric Neurons	24	0.5
OXL_OXY_1 Enteric Neurons	22	0.5
OXL_OXY_2 Enteric Neurons	20	0.5
Vehicle-Treated Enteric Neurons	27	0.5
OXL-Treated Enteric Neurons	26	0.5
OXL_OXY-Treated Enteric Neurons	27	0.5
All Enteric Neurons	30	0.6
