## Supplementary material for "Inhibition of muscarinic receptor signaling protects human enteric inhibitory neurons against platin chemotherapy toxicity": Table S10

### Sheet: Sheet1
Neurochemical Identity	Transcripts
Cholinergic	CHAT, SLC18A3, SLC5A7
Nitrergic	NOS1
GABAergic	GAD1, GAD2, SLC32A1
Glutamatergic	GLUL, SLC17A6, SLC17A8
Serotonergic	TPH1, TPH2, DDC, SLC18A2
Catecholaminergic	TH, DBH, DDC, SLC18A2
Calcitonin 2 (CGRP)	CALCB
CART Prepropeptide	CARTPT
Cerebellin 2	CBLN2
Cholecystokinin	CCK
Chromogranin A	CHGA
Endothelin 3	EDN3
Galanin	GAL
Neuromedin U	NMU
Neuropeptide Y	NPY
Neurexophilin 2	NXPH2
Proenkephalin	PENK
Secretogranin	SCG3
Somatostatin	SST
Substance P	TAC1
Urocortin	UCN
